# Establishment of local adaptation in partly self-fertilizing populations

**DOI:** 10.1101/2021.04.13.439676

**Authors:** Bogi Trickovic, Sylvain Glémin

## Abstract

Populations often inhabit multiple ecological patches and thus experience divergent selection, which can lead to local adaptation if migration is not strong enough to swamp locally adapted alleles. Conditions for the establishment of a locally advantageous allele have been studied in randomly mating populations. However, many species reproduce, at least partially, through self-fertilization, and how selfing affects local adaptation remains unclear and debated. Using a two-patch branching process formalism, we obtained a closed-form approximation under weak selection for the probability of establishment of a locally advantageous allele (*P*) for arbitrary selfing rate and dominance level, where selection is allowed to act on viability or fecundity, and migration can occur via seed or pollen dispersal. This solution is compared to diffusion approximation and used to investigate the consequences of a shift in a mating system on *P*, and the establishment of protected polymorphism. We find that selfing can either increase or decrease *P*, depending on the patterns of dominance in the two patches, and has conflicting effects on local adaptation. Globally, selfing favors local adaptation when locally advantageous alleles are (partially) recessive, when selection between patches is asymmetrical and when migration occurs through pollen rather than seed dispersal. These results establish a rigorous theoretical background to study heterogeneous selection and local adaptation in partially selfing species.
