## Supplementary material for "Establishment of local adaptation in partly self-fertilizing populations": Scripts for running the simulator and processing the raw data, together with the complete output necessary for plotting using Mathematica notebook.: bad_via_asym_sel_processed.csv

sigma	mP1	mean_Pest	sd_Pest
0	2e-04	0.000366	0.000187187176481294
0	0.000428	0.000746	0.00027206252593479
0	0.000914	0.0013951	0.000373852585594584
0	0.001954	0.0024336	0.00050881227376109
0	0.004179	0.0038299	0.000624937226076777
0	0.008934	0.0052451	0.000730033519051652
0	0.0191	0.0059664	0.00076130849898752
0	0.040835	0.0059182	0.000777272740363968
0	0.087303	0.0055874	0.000724241510661855
0	0.186651	0.005243	0.000745081301702134
0.5	2e-04	0.0001233	0.000111173150847988
0.5	0.000428	0.0002411	0.000155900914349772
0.5	0.000914	0.0005065	0.000219353290073037
0.5	0.001954	0.0009846	0.000319789157266323
0.5	0.004179	0.0017529	0.000420795269292157
0.5	0.008934	0.0028061	0.000524831628465966
0.5	0.0191	0.0038894	0.00062898590068718
0.5	0.040835	0.004418	0.000647684719207961
0.5	0.087303	0.0042641	0.00063718694054194
0.5	0.186651	0.003791	0.000637938841869631
1	2e-04	0	0
1	0.000428	0	0
1	0.000914	0	0
1	0.001954	0	0
1	0.004179	0	0
1	0.008934	0	0
1	0.0191	0	0
1	0.040835	0	0
1	0.087303	0	0
1	0.186651	0	0
