## Supplementary material for "Establishment of local adaptation in partly self-fertilizing populations": Scripts for running the simulator and processing the raw data, together with the complete output necessary for plotting using Mathematica notebook.: bad_via_selfing_varied_processed.csv

sigma	V1_Aa	mS1	mean_Pest	sd_Pest
0	0.2	0	0	0
0	0.2	0.001	0.0008348	0.000284341009722147
0	0.2	0.005	0.000881	0.000293913908118322
0	0.2	0.01	0.0007369	0.000281331721527341
0	0.2	0.025	0.0006083	0.000243804328408153
0	0.4	0	0	0
0	0.4	0.001	0.0011523	0.000344373784285772
0	0.4	0.005	0.0016153	0.000375335565576707
0	0.4	0.01	0.001289	0.000358870154495728
0	0.4	0.025	0.0008421	0.000293673004945694
0	0.6	0	0	0
0	0.6	0.001	0.0013489	0.00036725149919866
0	0.6	0.005	0.0024488	0.00048991690987205
0	0.6	0.01	0.0021391	0.000459730945817815
0	0.6	0.025	0.0012712	0.000339124705035722
0	0.8	0	0	0
0	0.8	0.001	0.0014493	0.000372206996237373
0	0.8	0.005	0.0031418	0.000559200738076646
0	0.8	0.01	0.0030871	0.000578946257237033
0	0.8	0.025	0.0019072	0.000445675652001303
0.0526315789473684	0.2	0	0	0
0.0526315789473684	0.2	0.001	0.0008724	0.000285306220821838
0.0526315789473684	0.2	0.005	0.000993	0.00031437211999449
0.0526315789473684	0.2	0.01	0.0008012	0.000283335205787842
0.0526315789473684	0.2	0.025	0.0006307	0.000241755984322945
0.0526315789473684	0.4	0	0	0
0.0526315789473684	0.4	0.001	0.0011117	0.000335508085857369
0.0526315789473684	0.4	0.005	0.0016902	0.000403145738519566
0.0526315789473684	0.4	0.01	0.0013506	0.00036520270126741
0.0526315789473684	0.4	0.025	0.0008614	0.000292840905263926
0.0526315789473684	0.6	0	0	0
0.0526315789473684	0.6	0.001	0.0012847	0.000359423281236894
0.0526315789473684	0.6	0.005	0.002412	0.000491097930332818
0.0526315789473684	0.6	0.01	0.0021309	0.000452238553984188
0.0526315789473684	0.6	0.025	0.0012655	0.000348541577478543
0.0526315789473684	0.8	0	0	0
0.0526315789473684	0.8	0.001	0.0013884	0.000366250705910009
0.0526315789473684	0.8	0.005	0.0030695	0.000566675278153963
0.0526315789473684	0.8	0.01	0.0029987	0.000537398462136902
0.0526315789473684	0.8	0.025	0.0018481	0.000414183459276126
0.111111111111111	0.2	0	0	0
0.111111111111111	0.2	0.001	0.0009024	0.000307618056799124
0.111111111111111	0.2	0.005	0.0010857	0.000332017688904892
0.111111111111111	0.2	0.01	0.000893	0.000295157785121989
0.111111111111111	0.2	0.025	0.0006719	0.000264178311335696
0.111111111111111	0.4	0	0	0
0.111111111111111	0.4	0.001	0.0011094	0.000348558650922815
0.111111111111111	0.4	0.005	0.001725	0.000405042046038506
0.111111111111111	0.4	0.01	0.0014012	0.000374965543962588
0.111111111111111	0.4	0.025	0.0008997	0.000306077757430352
0.111111111111111	0.6	0	0	0
0.111111111111111	0.6	0.001	0.0012262	0.000357996818032956
0.111111111111111	0.6	0.005	0.0023684	0.000502408055124372
0.111111111111111	0.6	0.01	0.0021266	0.000477808267760972
0.111111111111111	0.6	0.025	0.0012952	0.000351511764412687
0.111111111111111	0.8	0	0	0
0.111111111111111	0.8	0.001	0.0013253	0.000361857500752507
0.111111111111111	0.8	0.005	0.0029553	0.000537290043263962
0.111111111111111	0.8	0.01	0.0028679	0.000525448080865927
0.111111111111111	0.8	0.025	0.0018232	0.000440381307159711
0.176470588235294	0.2	0	0	0
0.176470588235294	0.2	0.001	0.0009164	0.000301233766005376
0.176470588235294	0.2	0.005	0.0012164	0.000344252159832803
0.176470588235294	0.2	0.01	0.0009867	0.000303949823976747
0.176470588235294	0.2	0.025	0.0007296	0.000270882294026792
0.176470588235294	0.4	0	0	0
0.176470588235294	0.4	0.001	0.0010831	0.000328987268177087
0.176470588235294	0.4	0.005	0.0018039	0.000436079069613476
0.176470588235294	0.4	0.01	0.0014984	0.000393665355870202
0.176470588235294	0.4	0.025	0.0009447	0.000314564557540834
0.176470588235294	0.6	0	0	0
0.176470588235294	0.6	0.001	0.0011794	0.000353667528507666
0.176470588235294	0.6	0.005	0.0023244	0.000488900463963437
0.176470588235294	0.6	0.01	0.002104	0.000459581565356157
0.176470588235294	0.6	0.025	0.0012892	0.000357142703846671
0.176470588235294	0.8	0	0	0
0.176470588235294	0.8	0.001	0.0012512	0.000348884336536165
0.176470588235294	0.8	0.005	0.0028153	0.000521582167983107
0.176470588235294	0.8	0.01	0.0027675	0.000504785656054685
0.176470588235294	0.8	0.025	0.0017704	0.000409208127108066
0.25	0.2	0	0	0
0.25	0.2	0.001	0.0009067	0.000296636314538701
0.25	0.2	0.005	0.0013464	0.000358937147528472
0.25	0.2	0.01	0.0011207	0.000331559107010261
0.25	0.2	0.025	0.000795	0.000291135294596447
0.25	0.4	0	0	0
0.25	0.4	0.001	0.0010591	0.000322585261987046
0.25	0.4	0.005	0.0018074	0.000429406135994387
0.25	0.4	0.01	0.0015481	0.000393714873228586
0.25	0.4	0.025	0.0009928	0.000330147174994967
0.25	0.6	0	0	0
0.25	0.6	0.001	0.0011329	0.000345495234347678
0.25	0.6	0.005	0.0022501	0.000481135616517299
0.25	0.6	0.01	0.0020817	0.000457082086756891
0.25	0.6	0.025	0.0013062	0.000355003644470853
0.25	0.8	0	0	0
0.25	0.8	0.001	0.001183	0.000340979863433704
0.25	0.8	0.005	0.0026815	0.000545036526129043
0.25	0.8	0.01	0.0026488	0.000523576825969879
0.25	0.8	0.025	0.0017346	0.000416793181993848
0.333333333333333	0.2	0	0	0
0.333333333333333	0.2	0.001	0.0009246	0.000308885496989176
0.333333333333333	0.2	0.005	0.0014734	0.000377988512147281
0.333333333333333	0.2	0.01	0.0012477	0.000353241403985277
0.333333333333333	0.2	0.025	0.0008386	0.000298997390355567
0.333333333333333	0.4	0	0	0
0.333333333333333	0.4	0.001	0.0010259	0.000315846400880157
0.333333333333333	0.4	0.005	0.0018614	0.00043213050896318
0.333333333333333	0.4	0.01	0.0016308	0.00039294499076304
0.333333333333333	0.4	0.025	0.0010618	0.000324848097248985
0.333333333333333	0.6	0	0	0
0.333333333333333	0.6	0.001	0.0010542	0.000319600538961536
0.333333333333333	0.6	0.005	0.0022285	0.000481112480839168
0.333333333333333	0.6	0.01	0.0021035	0.00044859668856222
0.333333333333333	0.6	0.025	0.0013364	0.000366728141174807
0.333333333333333	0.8	0	0	0
0.333333333333333	0.8	0.001	0.0011108	0.000328163147003211
0.333333333333333	0.8	0.005	0.0025639	0.000504084210118598
0.333333333333333	0.8	0.01	0.0025466	0.000501996454609433
0.333333333333333	0.8	0.025	0.0016649	0.00040861345420208
0.428571428571429	0.2	0	0	0
0.428571428571429	0.2	0.001	0.0009063	0.000293012228697312
0.428571428571429	0.2	0.005	0.0016263	0.000409836889843113
0.428571428571429	0.2	0.01	0.0014081	0.00037657163488
0.428571428571429	0.2	0.025	0.0009308	0.000309688984736731
0.428571428571429	0.4	0	0	0
0.428571428571429	0.4	0.001	0.0009768	0.000300253079770902
0.428571428571429	0.4	0.005	0.0019015	0.000446011969207864
0.428571428571429	0.4	0.01	0.0017444	0.000423187579836327
0.428571428571429	0.4	0.025	0.0011092	0.000339603725967032
0.428571428571429	0.6	0	0	0
0.428571428571429	0.6	0.001	0.0010035	0.000315368367480328
0.428571428571429	0.6	0.005	0.0021521	0.000457279667921825
0.428571428571429	0.6	0.01	0.0020866	0.000434314481763007
0.428571428571429	0.6	0.025	0.0013547	0.0003774127056027
0.428571428571429	0.8	0	0	0
0.428571428571429	0.8	0.001	0.0010551	0.000319650068303084
0.428571428571429	0.8	0.005	0.0024299	0.000495844584372817
0.428571428571429	0.8	0.01	0.002459	0.000493763914034635
0.428571428571429	0.8	0.025	0.0016617	0.000410452898127887
0.538461538461538	0.2	0	0	0
0.538461538461538	0.2	0.001	0.0008775	0.00029487404209374
0.538461538461538	0.2	0.005	0.0016969	0.000432536099623462
0.538461538461538	0.2	0.01	0.0015247	0.000399824673788111
0.538461538461538	0.2	0.025	0.0010283	0.00032526128712914
0.538461538461538	0.4	0	0	0
0.538461538461538	0.4	0.001	0.0009181	0.000309642161645129
0.538461538461538	0.4	0.005	0.0019205	0.000437425526336874
0.538461538461538	0.4	0.01	0.0018089	0.000418576153162117
0.538461538461538	0.4	0.025	0.0012011	0.000349844510005776
0.538461538461538	0.6	0	0	0
0.538461538461538	0.6	0.001	0.0009522	0.000316789386683827
0.538461538461538	0.6	0.005	0.0021188	0.000438769961459395
0.538461538461538	0.6	0.01	0.0021013	0.000461433886089038
0.538461538461538	0.6	0.025	0.0013846	0.000361986013367746
0.538461538461538	0.8	0	0	0
0.538461538461538	0.8	0.001	0.0009825	0.000310064331856939
0.538461538461538	0.8	0.005	0.0023177	0.000472927447258425
0.538461538461538	0.8	0.01	0.0023538	0.000489085641544264
0.538461538461538	0.8	0.025	0.0015986	0.000386092096664911
0.666666666666667	0.2	0	0	0
0.666666666666667	0.2	0.001	0.0008516	0.000292545762271517
0.666666666666667	0.2	0.005	0.0017961	0.000437843004393694
0.666666666666667	0.2	0.01	0.0017272	0.000430005889570207
0.666666666666667	0.2	0.025	0.0011438	0.000336444281798272
0.666666666666667	0.4	0	0	0
0.666666666666667	0.4	0.001	0.0008703	0.000297819755232266
0.666666666666667	0.4	0.005	0.001925	0.000443431653844909
0.666666666666667	0.4	0.01	0.0018949	0.000440997129773504
0.666666666666667	0.4	0.025	0.0012712	0.000352384356540887
0.666666666666667	0.6	0	0	0
0.666666666666667	0.6	0.001	0.0009126	0.000312984343377108
0.666666666666667	0.6	0.005	0.0020644	0.00045646577199282
0.666666666666667	0.6	0.01	0.0020841	0.000461074592424891
0.666666666666667	0.6	0.025	0.0014216	0.000376902501312336
0.666666666666667	0.8	0	0	0
0.666666666666667	0.8	0.001	0.0009104	0.000282190487918129
0.666666666666667	0.8	0.005	0.0021953	0.000451898353750179
0.666666666666667	0.8	0.01	0.0022494	0.000492282420955677
0.666666666666667	0.8	0.025	0.0015509	0.000375073152691405
0.818181818181818	0.2	0	0	0
0.818181818181818	0.2	0.001	0.0008184	0.000287130430090375
0.818181818181818	0.2	0.005	0.0018821	0.000432500458550794
0.818181818181818	0.2	0.01	0.0018808	0.000448031351684335
0.818181818181818	0.2	0.025	0.0013181	0.000359849804615595
0.818181818181818	0.4	0	0	0
0.818181818181818	0.4	0.001	0.0008192	0.000288365244983709
0.818181818181818	0.4	0.005	0.0019197	0.000433531844112817
0.818181818181818	0.4	0.01	0.0019935	0.00045816772874971
0.818181818181818	0.4	0.025	0.0013735	0.000369627345274094
0.818181818181818	0.6	0	0	0
0.818181818181818	0.6	0.001	0.0008354	0.000294471651527874
0.818181818181818	0.6	0.005	0.0019913	0.000450107661462129
0.818181818181818	0.6	0.01	0.0020628	0.000439965600620923
0.818181818181818	0.6	0.025	0.001425	0.000361919861275927
0.818181818181818	0.8	0	0	0
0.818181818181818	0.8	0.001	0.0008416	0.000291435025990999
0.818181818181818	0.8	0.005	0.0020342	0.000442771280015322
0.818181818181818	0.8	0.01	0.0021598	0.00047166346734343
0.818181818181818	0.8	0.025	0.0015101	0.000388353973597295
1	0.2	0	0	0
1	0.2	0.001	0.0007798	0.000274348732869731
1	0.2	0.005	0.0019167	0.00044048284317909
1	0.2	0.01	0.0020592	0.000449708347262531
1	0.2	0.025	0.0014924	0.000395244808262498
1	0.4	0	0	0
1	0.4	0.001	0.0007808	0.000274748697625388
1	0.4	0.005	0.0019227	0.000435182828353893
1	0.4	0.01	0.0020566	0.000450176742068156
1	0.4	0.025	0.0014776	0.000392367419891346
1	0.6	0	0	0
1	0.6	0.001	0.0007714	0.000278027587371001
1	0.6	0.005	0.0019109	0.000440755550680256
1	0.6	0.01	0.002016	0.000437990680078738
1	0.6	0.025	0.0014722	0.000380489069398757
1	0.8	0	0	0
1	0.8	0.001	0.0007779	0.000278710009273562
1	0.8	0.005	0.0019291	0.000435284576642296
1	0.8	0.01	0.0020291	0.00044011008496385
1	0.8	0.025	0.0014728	0.000394659240251531
