## Supplementary material for "Establishment of local adaptation in partly self-fertilizing populations": Scripts for running the simulator and processing the raw data, together with the complete output necessary for plotting using Mathematica notebook.: good_via_selfing_varied_processed.csv

sigma	V1_Aa	mS1	mean_Pest	sd_Pest
0	0.2	0	0.0041333	0.000658813437283382
0	0.2	0.001	0.0028779	0.00053427243709276
0	0.2	0.005	0.0012855	0.000352709730733579
0	0.2	0.01	0.0008982	0.000288652178374043
0	0.2	0.025	0.0006375	0.0002688420094145
0	0.4	0	0.007959	0.000896237826830715
0	0.4	0.001	0.0063237	0.000779458700551778
0	0.4	0.005	0.003137	0.000553332790621681
0	0.4	0.01	0.0018295	0.000434175377305368
0	0.4	0.025	0.0009722	0.000318101160558003
0	0.6	0	0.0118133	0.00104092104725893
0	0.6	0.001	0.0101147	0.00100960051664171
0	0.6	0.005	0.0059026	0.00073991940150311
0	0.6	0.01	0.0035629	0.000596447264508221
0	0.6	0.025	0.0016016	0.000394909348323629
0	0.8	0	0.0156775	0.00127417709808224
0	0.8	0.001	0.0139058	0.00117953281330265
0	0.8	0.005	0.0091963	0.000966152037600584
0	0.8	0.01	0.0059458	0.000789027835329607
0	0.8	0.025	0.0025542	0.000509393602081771
0.0526315789473684	0.2	0	0.0047092	0.00065932546596508
0.0526315789473684	0.2	0.001	0.0033795	0.000600558423819382
0.0526315789473684	0.2	0.005	0.0015295	0.000374753505907804
0.0526315789473684	0.2	0.01	0.0010082	0.000327597436009625
0.0526315789473684	0.2	0.025	0.0007073	0.000266885627072606
0.0526315789473684	0.4	0	0.0082184	0.000901906245058141
0.0526315789473684	0.4	0.001	0.0065879	0.000800627625425575
0.0526315789473684	0.4	0.005	0.0033589	0.00056129835724492
0.0526315789473684	0.4	0.01	0.0019719	0.000445981265625911
0.0526315789473684	0.4	0.025	0.0010213	0.000323482535774269
0.0526315789473684	0.6	0	0.0116255	0.00109373488835549
0.0526315789473684	0.6	0.001	0.0099631	0.00101770531791581
0.0526315789473684	0.6	0.005	0.0059921	0.000780767050526075
0.0526315789473684	0.6	0.01	0.0036481	0.000614633357510121
0.0526315789473684	0.6	0.025	0.0015994	0.000400599700599139
0.0526315789473684	0.8	0	0.0150536	0.00119783214259839
0.0526315789473684	0.8	0.001	0.0133677	0.00113610626591329
0.0526315789473684	0.8	0.005	0.0088917	0.000888453972055086
0.0526315789473684	0.8	0.01	0.005762	0.000743766891700074
0.0526315789473684	0.8	0.025	0.0025029	0.000520357917555179
0.111111111111111	0.2	0	0.0052824	0.0007005576500339
0.111111111111111	0.2	0.001	0.0039403	0.000642634335286319
0.111111111111111	0.2	0.005	0.0018304	0.000418462604005365
0.111111111111111	0.2	0.01	0.0011603	0.00034069044597696
0.111111111111111	0.2	0.025	0.0007554	0.00027059945318508
0.111111111111111	0.4	0	0.0083176	0.000879684081977208
0.111111111111111	0.4	0.001	0.0068313	0.000819684202722117
0.111111111111111	0.4	0.005	0.0036326	0.000601879971007093
0.111111111111111	0.4	0.01	0.0021583	0.00046461486951773
0.111111111111111	0.4	0.025	0.0010743	0.000320206249223906
0.111111111111111	0.6	0	0.0114262	0.00103587962940035
0.111111111111111	0.6	0.001	0.0098442	0.000971529840113123
0.111111111111111	0.6	0.005	0.0059641	0.000735011177759516
0.111111111111111	0.6	0.01	0.0036723	0.000590941555419757
0.111111111111111	0.6	0.025	0.0016497	0.000411739528633625
0.111111111111111	0.8	0	0.0144894	0.00116651120371319
0.111111111111111	0.8	0.001	0.0129086	0.00112246423816795
0.111111111111111	0.8	0.005	0.0085673	0.000868167279056533
0.111111111111111	0.8	0.01	0.0056349	0.000744504047185961
0.111111111111111	0.8	0.025	0.0024643	0.000495278518422524
0.176470588235294	0.2	0	0.0058172	0.000773681292744463
0.176470588235294	0.2	0.001	0.0044736	0.000639556152399515
0.176470588235294	0.2	0.005	0.0021881	0.000477426775879115
0.176470588235294	0.2	0.01	0.0013538	0.000359046618803846
0.176470588235294	0.2	0.025	0.0008112	0.000292916985441883
0.176470588235294	0.4	0	0.0085357	0.000915540126768742
0.176470588235294	0.4	0.001	0.0070735	0.000800967726752645
0.176470588235294	0.4	0.005	0.003883	0.000596058962088723
0.176470588235294	0.4	0.01	0.002328	0.000479714629885442
0.176470588235294	0.4	0.025	0.0011288	0.000331180072226939
0.176470588235294	0.6	0	0.0112445	0.00106704654928374
0.176470588235294	0.6	0.001	0.0097664	0.00096548599327137
0.176470588235294	0.6	0.005	0.0060061	0.000762268878968467
0.176470588235294	0.6	0.01	0.0037186	0.00061943340056679
0.176470588235294	0.6	0.025	0.0016268	0.000388655133521754
0.176470588235294	0.8	0	0.013896	0.00116753035383545
0.176470588235294	0.8	0.001	0.0124317	0.00108518327149507
0.176470588235294	0.8	0.005	0.0083585	0.000942653884703366
0.176470588235294	0.8	0.01	0.0054662	0.000724321891290193
0.176470588235294	0.8	0.025	0.00237	0.000497621972613376
0.25	0.2	0	0.0064056	0.000793623637802251
0.25	0.2	0.001	0.0051316	0.000709369187831446
0.25	0.2	0.005	0.0025995	0.000522611588919412
0.25	0.2	0.01	0.0015827	0.000406073399283437
0.25	0.2	0.025	0.0008919	0.000289531031528951
0.25	0.4	0	0.0086873	0.000929285899108709
0.25	0.4	0.001	0.0073384	0.000830322151261108
0.25	0.4	0.005	0.0042237	0.000654734287315845
0.25	0.4	0.01	0.002533	0.000493471898404068
0.25	0.4	0.025	0.0012268	0.000343073548178025
0.25	0.6	0	0.0109693	0.00103887765245806
0.25	0.6	0.001	0.0096012	0.000968026670931972
0.25	0.6	0.005	0.0060326	0.000781644553622814
0.25	0.6	0.01	0.0037874	0.000596789240349889
0.25	0.6	0.025	0.0016996	0.000401398755554824
0.25	0.8	0	0.0133469	0.00113989901296552
0.25	0.8	0.001	0.0119404	0.00110106320444386
0.25	0.8	0.005	0.0080067	0.000931682962784628
0.25	0.8	0.01	0.0053014	0.000704779933564198
0.25	0.8	0.025	0.0023448	0.000483556394629196
0.333333333333333	0.2	0	0.0069593	0.000824289368464111
0.333333333333333	0.2	0.001	0.0057247	0.00075062863877776
0.333333333333333	0.2	0.005	0.0030677	0.000527375421151607
0.333333333333333	0.2	0.01	0.0018968	0.000426205832211869
0.333333333333333	0.2	0.025	0.0010129	0.000317370941193919
0.333333333333333	0.4	0	0.0089025	0.000926521555168681
0.333333333333333	0.4	0.001	0.0076057	0.000874403849540984
0.333333333333333	0.4	0.005	0.0045109	0.000654308267798374
0.333333333333333	0.4	0.01	0.0027874	0.000527465126296952
0.333333333333333	0.4	0.025	0.0013237	0.000385404783113607
0.333333333333333	0.6	0	0.0107958	0.00102132534750953
0.333333333333333	0.6	0.001	0.0094938	0.00101197116838655
0.333333333333333	0.6	0.005	0.0060456	0.000747957271560401
0.333333333333333	0.6	0.01	0.003849	0.000609565886980702
0.333333333333333	0.6	0.025	0.0017483	0.000421206035717111
0.333333333333333	0.8	0	0.0127722	0.00108516576832516
0.333333333333333	0.8	0.001	0.0114405	0.00103044241059923
0.333333333333333	0.8	0.005	0.0077299	0.000848254399060521
0.333333333333333	0.8	0.01	0.0051259	0.000663716588394256
0.333333333333333	0.8	0.025	0.0022937	0.000478956897548944
0.428571428571429	0.2	0	0.0075425	0.000856421162283609
0.428571428571429	0.2	0.001	0.006351	0.000819359719750947
0.428571428571429	0.2	0.005	0.0036499	0.000594132125863417
0.428571428571429	0.2	0.01	0.0022298	0.000458718194954574
0.428571428571429	0.2	0.025	0.0011541	0.000332074484812464
0.428571428571429	0.4	0	0.0090564	0.000969948369677397
0.428571428571429	0.4	0.001	0.0078585	0.000884765822441487
0.428571428571429	0.4	0.005	0.0048229	0.000685080232472756
0.428571428571429	0.4	0.01	0.0030334	0.000533337499983724
0.428571428571429	0.4	0.025	0.0014337	0.000371284476058671
0.428571428571429	0.6	0	0.0106165	0.0010358623271269
0.428571428571429	0.6	0.001	0.009396	0.000953117218621315
0.428571428571429	0.6	0.005	0.0060962	0.000780893946291912
0.428571428571429	0.6	0.01	0.0039922	0.000592021663159085
0.428571428571429	0.6	0.025	0.0017831	0.000418664149014063
0.428571428571429	0.8	0	0.0122136	0.00109602751622225
0.428571428571429	0.8	0.001	0.0109428	0.00102996552805858
0.428571428571429	0.8	0.005	0.0074531	0.000853357257312908
0.428571428571429	0.8	0.01	0.0050132	0.000678473349576891
0.428571428571429	0.8	0.025	0.0022629	0.0004792319409777
0.538461538461538	0.2	0	0.0081321	0.000902759416768701
0.538461538461538	0.2	0.001	0.0069636	0.000820956155351191
0.538461538461538	0.2	0.005	0.0042678	0.000642071191859139
0.538461538461538	0.2	0.01	0.0026914	0.000516287315932314
0.538461538461538	0.2	0.025	0.0012831	0.000351835441901719
0.538461538461538	0.4	0	0.0092604	0.000945603514167543
0.538461538461538	0.4	0.001	0.0081817	0.000931881705751064
0.538461538461538	0.4	0.005	0.005177	0.000734609182253156
0.538461538461538	0.4	0.01	0.0033283	0.000579417668728556
0.538461538461538	0.4	0.025	0.001546	0.000379193601986885
0.538461538461538	0.6	0	0.0104628	0.000997963973343774
0.538461538461538	0.6	0.001	0.0092898	0.000897831867368307
0.538461538461538	0.6	0.005	0.0061901	0.000826229171988405
0.538461538461538	0.6	0.01	0.0040652	0.000631955954421136
0.538461538461538	0.6	0.025	0.0018599	0.000412106566098894
0.538461538461538	0.8	0	0.011611	0.00105070594505931
0.538461538461538	0.8	0.001	0.01045	0.00101369994948584
0.538461538461538	0.8	0.005	0.0071588	0.000868398915635364
0.538461538461538	0.8	0.01	0.0048528	0.000720229748685023
0.538461538461538	0.8	0.025	0.0022074	0.000473190394185204
0.666666666666667	0.2	0	0.0086328	0.000915577655058511
0.666666666666667	0.2	0.001	0.0076053	0.000860803632016555
0.666666666666667	0.2	0.005	0.0048623	0.000684117480208426
0.666666666666667	0.2	0.01	0.0031659	0.000568727211095654
0.666666666666667	0.2	0.025	0.0015271	0.00037378510578313
0.666666666666667	0.4	0	0.0094295	0.00100323787619698
0.666666666666667	0.4	0.001	0.0083486	0.00093039974402602
0.666666666666667	0.4	0.005	0.0055384	0.00073794986957788
0.666666666666667	0.4	0.01	0.0036356	0.000590000627746057
0.666666666666667	0.4	0.025	0.0016877	0.000396125769959019
0.666666666666667	0.6	0	0.0102477	0.000958860847111886
0.666666666666667	0.6	0.001	0.0091455	0.000951127959001519
0.666666666666667	0.6	0.005	0.0062481	0.000790747539782244
0.666666666666667	0.6	0.01	0.0041514	0.000651185136564159
0.666666666666667	0.6	0.025	0.0019286	0.000446835206425928
0.666666666666667	0.8	0	0.0110122	0.00109546848937394
0.666666666666667	0.8	0.001	0.0099398	0.00101383619181001
0.666666666666667	0.8	0.005	0.0068849	0.000816865508672792
0.666666666666667	0.8	0.01	0.0046653	0.000707790136182242
0.666666666666667	0.8	0.025	0.0021762	0.000449817625150345
0.818181818181818	0.2	0	0.0092417	0.000967929748482811
0.818181818181818	0.2	0.001	0.0082189	0.000891295235708795
0.818181818181818	0.2	0.005	0.0055855	0.000712128413193068
0.818181818181818	0.2	0.01	0.0037176	0.000611935212832784
0.818181818181818	0.2	0.025	0.00174	0.000405566868080326
0.818181818181818	0.4	0	0.0096104	0.00102332743490978
0.818181818181818	0.4	0.001	0.0086465	0.000927884000680429
0.818181818181818	0.4	0.005	0.0058912	0.000782467133376741
0.818181818181818	0.4	0.01	0.0039998	0.000626060629581442
0.818181818181818	0.4	0.025	0.0018996	0.00043095889080696
0.818181818181818	0.6	0	0.0100151	0.000983793596157161
0.818181818181818	0.6	0.001	0.0090793	0.000980715714829386
0.818181818181818	0.6	0.005	0.0062583	0.00077239089695419
0.818181818181818	0.6	0.01	0.0043186	0.000683301500760053
0.818181818181818	0.6	0.025	0.002004	0.000446478827430085
0.818181818181818	0.8	0	0.0104423	0.00103581543897725
0.818181818181818	0.8	0.001	0.0094511	0.000974642867269196
0.818181818181818	0.8	0.005	0.0066258	0.000834044357327588
0.818181818181818	0.8	0.01	0.0045458	0.000671679621183726
0.818181818181818	0.8	0.025	0.0021398	0.000456293944912886
1	0.2	0	0.009864	0.000984109990027778
1	0.2	0.001	0.0089099	0.000957177192675514
1	0.2	0.005	0.0063053	0.000812946980308552
1	0.2	0.01	0.0043672	0.000662119749412871
1	0.2	0.025	0.0020991	0.000463599087697672
1	0.4	0	0.0098194	0.000964289113022383
1	0.4	0.001	0.0089801	0.000969326355560182
1	0.4	0.005	0.0063241	0.000834221262684616
1	0.4	0.01	0.004408	0.000659553645286728
1	0.4	0.025	0.0021021	0.000457793802016984
1	0.6	0	0.0098064	0.0010203235271717
1	0.6	0.001	0.0088635	0.00094259547857829
1	0.6	0.005	0.006341	0.000811799247362313
1	0.6	0.01	0.0044197	0.000667928168322042
1	0.6	0.025	0.0020883	0.000460548819578571
1	0.8	0	0.0098469	0.00100010529475681
1	0.8	0.001	0.0089371	0.000920522107801302
1	0.8	0.005	0.0063445	0.000789286210903702
1	0.8	0.01	0.0043909	0.000666401741655348
1	0.8	0.025	0.0020925	0.000454268764180535
